# Arabidopsis ecotype screening reveals novel sources of clubroot resistance and insights into resistance inheritance

**DOI:** 10.1101/2025.04.15.649024

**Authors:** Melaine Gonzalez-Garcia, Soham Mukhopadhyay, Ian Major, Edel Pérez-Lopez

## Abstract

Clubroot, caused by *Plasmodiophora brassicae*, poses a persistent threat to Brassicaceae crops, particularly in regions where resistant cultivars are under strong selection pressure. To identify new sources of resistance and better understand the underlying genetic mechanisms, we evaluated 60 *Arabidopsis thaliana* ecotypes against the highly virulent Canadian pathotype 3A. Using stringent phenotyping criteria, pathogen DNA quantification, and survival analysis, we identified eight resistant ecotypes, including two novel sources, Marce-1 and DraII-6. DraII-6 exhibited exceptionally low disease symptoms and a high survival rate. While the resistance gene RPB1/WeiTsing was present in most ecotypes, its expression in DraII-6 was significantly elevated at early infection stages, suggesting a potential role in pathogen suppression. However, genetic analysis of F1 and F2 progeny from a DraII-6 × Col-0 cross revealed a recessive resistance pattern, supporting the hypothesis that RPB1 alone may not be sufficient to confer resistance to clubroot in DraII-6. Our findings highlight the complexity of clubroot resistance and the need for further research into gene regulation and resistance networks beyond RPB1, particularly in the context of translating Arabidopsis-based insights to Brassica crops.
