## Supplementary Tables for "Arabidopsis ecotype screening reveals novel sources of clubroot resistance and insights into resistance inheritance"

### Sheet: Table S1
Ecotype	ABRC Accession
DraII-6	CS76814
Tsu-0	CS1564
Lp2-6	CS22595
Est-1	CS1150
Marce-1	CS77071
Ta-0	CS1548
Durh-1	CS22552
Pu2-23	CS22593
ICE150	CS76379
Uod-1	CS22612
Kz-13	CS22445
Faneronemi-3	CS76853
Est	CS76485
Rome-1	CS22524
Co-1	CS22620
Draha-2	CS76812
Esp-1-11	CS76847
Hn-0	CS1234
Ba-1	CS28053
K-oze-3	CS76958
NFA-10	CS22599
Sorbo	CS22653
Aa-0	CS28007
Eks-3	CS79035
Mar2-3	CS77070
En-1	CS1136
Gr-5	CS1206
Bra-1	CS79007
Ler-0	CS77020
Leska1-44	CS77030
Wank-2	CS78852
HR-10	CS76940
Chat-1	CS76463
Bd-0	CS76445
Yeg-5	CS78866
Ler-1	CS77021
K-oze-1	CS76957
IS-0	CS78904
Bur-0	CS76734
Lu3-30	CS77057
Na-1	CS76558
IP-Mos-1	CS77108
Ang-0	CS76436
UKID11	CS79008
Borky-1	CS76718
Muh-2	CS77113
Ty-1	CS78790
LDV-18	CS77013
Ws-3	CS1638
Gy-0	CS78901
Duk	CS76824
H55	CS76897
TRE-1	CS77385
Pi-0	CS76572
Kil-0	CS78784
Nok-3	CS76562
Col-0	CS22625
Ws-0.2	CS78857
Mc-1	CS78785
RLD-1	CS76588

### Sheet: Table S2
Characteristics		Score		Levels (Sum of all scores)
Color of leaves	Green	0		0
	Purple	1		1
	Yellow	2		2
Rosette size	Similar to uninfected control	0		3
	Smaller	1		4
Root architecture	Similar to uninfected control	0		5
	Primary root and a few lateral roots	1		6
	Only 1ry root	2		7
Presence of galls	No galls	0		8
	Small galls on the lateral roots	1
	Small galls covering the main root and a few lateral roots	2
	Galls on lateral and main root	3

### Sheet: Table S3
Name	Target	Application	Sequence (5' - 3')
RT_RPB1_F	RPB1	RPB1 expression	GGTTTAGTCCCAAGGCTCATT
RT_RPB1_R	RPB1	RPB1 expression	GAGAGCCAGATAAACCAGAGAAG
RPB1_F	RPB1	Assesing RPB1 presence in ecotypes	ATGGAGACTGTCTCCGCC
RPB1_R	RPB1	Assesing RPB1 presence in ecotypes	TTAAACTGGTGGTAACTGAGGTGG
oMS154	TIP41 (AT4G34270)	A. thaliana Housekeppeing gene for gene expression	GTGAAAACTGTTGGAGAGAAGCAA
oMS155	TIP41 (AT4G34270)	A. thaliana Housekeppeing gene for gene expression	TCAACTGGATACCCTTTCGCA
Pb18sF	Pb18S	P. brassicae quantification	AAACAACGAGTCAGCTTGAATGC
Pb18sR	Pb18S	P. brassicae quantification	AGGACTTGGCTGCGGATCAC
AtSK11_F	AtSK11	A. thaliana Housekeppeing gene for P. brassicae DNA quantification	CTTATCGGATTTCTCTATGTTTGGC
AtSK11_R	AtSK11	A. thaliana Housekeppeing gene for P. brassicae DNA quantification	GAGCTCCTGTTTATTTAACTTGTACATACC

### Sheet: Table S4
Ecotype	DI	Category	P. brassicae DNA		Ecotype	Value (%)	Levels
DraII-6	0	R	4.23667		DraII-6	80	0
Tsu-0	26.625	R	5.02167		DraII-6	13.3333	1
Lp2-6	28.25	R	5.775		DraII-6	6.66667	2
Est-1	28.375	R	4.63666		DraII-6	0	3
Marce-1	31.625	R	4.05		DraII-6	0	4
Ta-0	31.625	R	4.155		DraII-6	0	5
Durh-1	36.75	R	4.135		DraII-6	0	6
Pu2-23	36.75	R	7.585		DraII-6	0	7
ICE150/Sij-1	42.25	IR	8.38		DraII-6	0	8
Uod-1	43	IR	4.895		Tsu-0	43.75	0
Kz-13	43.25	IR	5.12333		Tsu-0	0	1
Faneronemi-3	45.375	IR	7.61333		Tsu-0	12.5	2
Est	45.5	IR	8.85		Tsu-0	12.5	3
Rome-1	48.25	IR	6.78		Tsu-0	18.75	4
Co-1	48.375	IR	9.13		Tsu-0	6.25	5
Draha-2	50.875	IR	4.675		Tsu-0	0	6
Esp1-11	51	IR	7.56		Tsu-0	6.25	7
Hn-0	51.56	IR	5.16667		Tsu-0	0	8
Ba-1	51.625	IR	5.905		Lp2-6	46.6667	0
K-oze-3	52.125	IR	7.445		Lp2-6	6.66667	1
NFA-10	53.85	IR	7.567		Lp2-6	6.66667	2
Sorbo	53.875	IR	7.955		Lp2-6	6.66667	3
Aa-0	55.375	IR	9.1		Lp2-6	0	4
Eks-3	55.875	IR	10.08		Lp2-6	13.3333	5
Mar2-3	55.875	IR	4.64667		Lp2-6	20	6
En-1	56.25	IR	5.95		Lp2-6	0	7
Gr-5	56.25	IR	7.965		Lp2-6	0	8
Bra-1	56.25	IR	6.19		Est-1	40	0
Ler-0	57	IR	4.02		Est-1	0	1
Leska1-44	57.25	IR	8.435		Est-1	0	2
Wank-2	57.8125	IR	7.685		Est-1	40	3
HR-10	62.5	S	8.45		Est-1	13.3333	4
Chat-1	62.5	S	9.395		Est-1	0	5
Bd-0	63.875	S	8.05		Est-1	0	6
Yeg-5	64.0625	S	7.58		Est-1	0	7
Ler-1	64.625	S	6.985		Est-1	6.66667	8
K-oze-1	69.125	S	8.3478		Marce-1	33.3333	0
IS-0	70.83	S	9.165		Marce-1	20	1
Bur-0	71.125	S	8.8		Marce-1	6.66667	2
Lu3-30	71.875	S	6.82667		Marce-1	0	3
Na-1	71.875	S	6.245		Marce-1	0	4
IP-Mos-1	73.375	S	6.65667		Marce-1	26.6667	5
Ang-0	73.5	S	7.18		Marce-1	6.66667	6
UKID-11	73.5	S	7.045		Marce-1	6.66667	7
Borky-1	74.25	S	6.5873		Marce-1	0	8
Muh-2	74.25	S	8.63333		Ta-0	53.3333	0
Ty-1	75	S	6.865		Ta-0	0	1
LDV-18	75.75	S	5.035		Ta-0	0	2
Ws-3	75.75	S	5.697		Ta-0	0	3
Gy-0	76.625	S	7.28889		Ta-0	13.3333	4
Duk	77.375	S	9.16		Ta-0	13.3333	5
H55	77.5	S	6.1		Ta-0	6.66667	6
TRE-1	78.125	S	6.06333		Ta-0	13.3333	7
Pi-0	78.875	S	8.335		Ta-0	0	8
Kil-0	82	S	8.23		Durh-1	18.75	0
Nok-3	82	S	7.34		Durh-1	6.25	1
Col-0	83	S	8.15		Durh-1	6.25	2
Ws-0.2	83.625	S	7.095		Durh-1	18.75	3
Mc-1	86.75	S	8.385		Durh-1	31.25	4
RLD-1	90.125	S	7.88		Durh-1	18.75	5
					Durh-1	0	6
					Durh-1	0	7
					Durh-1	0	8
					Pu2-23	12.5	0
					Pu2-23	6.25	1
					Pu2-23	6.25	2
					Pu2-23	43.75	3
					Pu2-23	12.5	4
					Pu2-23	18.75	5
					Pu2-23	0	6
					Pu2-23	0	7
					Pu2-23	0	8

### Sheet: Table S5
Ecotypes	RPB1	Wang et al., 2023
DraII-6	Y
Tsu-0	Y
Lp2-6	Y
Est-1	Y
Marce-1	Y
Ta-0	Y
Durh-1	Y
Pu2-23	Y
ICE150/Sij-1	N
Uod-1	Y
Kz-13	Y
Faneronemi-3	Y
Est	Y
Rome-1	Y
Co-1	Y
Draha-2	Y
Esp1-11	Y
Hn-0	N
Ba-1	Y
K-oze-3	Y
NFA-10	Y
Sorbo	Y
Aa-0	Y
Eks-3	N
Mar2-3	Y
En-1	Y	N
Gr-5	Y
Bra-1	Y
Ler-0	Y	RPB1V35I
Leska1-44	Y
Wank-2	Y
HR-10	Y
Chat-1	Y
Bd-0	Y
Yeg-5	N
Ler-1	Y
K-oze-1	Y
IS-0	Y
Bur-0	Y	/
Lu3-30	Y
Na-1	Y
IP-Mos-1	Y
Ang-0	Y	N
UKID-11	Y
Broky-1	Y
Muh-2	Y
Ty-1	Y
LDV-18	Y
Ws-3	Y
Gy-0	Y	/
Duk	Y	N
H55	N	/
TRE-1	Y
Pi-0	Y
Kil-0	Y
Nok-3	Y
Col-0	N	N
Ws-0.2	Y
Mc-1	Y
RLD-1	Y

### Sheet: Table S6
Ecotype	DPI	Score
Col-0	21	1
Col-0	21	1
Col-0	21	1
Col-0	28	1
Col-0	28	1
Col-0	35	1
Col-0	35	1
Col-0	35	1
Col-0	35	1
Col-0	35	1
Col-0	35	1
Col-0	35	1
Col-0	42	1
Col-0	42	1
Col-0	42	1
DraII-6	28	1
DraII-6	28	1
DraII-6	28	1
DraII-6	28	1
DraII-6	28	1
DraII-6	35	1
DraII-6	35	1
DraII-6	35	1
DraII-6	35	1
DraII-6	35	1
DraII-6	35	1
DraII-6	35	1
DraII-6	42	1
DraII-6	42	1
DraII-6	42	1
DraII-6	42	1
DraII-6	42	1
DraII-6	42	1
DraII-6	42	0
DraII-6	42	0
DraII-6	42	0
DraII-6	42	0
DraII-6	42	0
DraII-6	42	0
DraII-6	42	0
DraII-6	42	0
DraII-6	42	0
DraII-6	42	0
DraII-6	42	0
DraII-6	42	0
DraII-6	42	0
DraII-6	42	0
Tsu-0	42	0
Tsu-0	42	0
Tsu-0	42	0
Tsu-0	42	0
Tsu-0	42	0
Tsu-0	42	0
Tsu-0	42	0
Tsu-0	42	0
Tsu-0	42	0
Tsu-0	42	0
Tsu-0	42	0
Tsu-0	42	0
Tsu-0	42	0
Tsu-0	42	0
Tsu-0	42	0
Lp2-6	28	1
Lp2-6	28	1
Lp2-6	35	1
Lp2-6	35	1
Lp2-6	35	1
Lp2-6	35	1
Lp2-6	35	1
Lp2-6	35	1
Lp2-6	35	1
Lp2-6	35	1
Lp2-6	35	1
Lp2-6	35	1
Lp2-6	42	0
Lp2-6	42	0
Est-1	35	1
Est-1	35	1
Est-1	35	1
Est-1	42	0
Est-1	42	0
Est-1	42	0
Est-1	42	0
Est-1	42	0
Est-1	42	0
Est-1	42	0
Est-1	42	0
Est-1	42	0
Est-1	42	0
Est-1	42	0
Est-1	42	0
Est-1	42	0
Marce-1	42	0
Marce-1	42	0
Marce-1	42	0
Marce-1	42	0
Marce-1	42	0
Marce-1	42	0
Marce-1	42	0
Marce-1	42	0
Marce-1	42	0
Marce-1	42	0
Marce-1	42	0
Marce-1	42	0
Marce-1	42	0
Marce-1	42	0
Marce-1	42	0
Marce-1	42	0
Ta-0	28	1
Ta-0	35	1
Ta-0	35	1
Ta-0	35	1
Ta-0	35	1
Ta-0	35	1
Ta-0	42	1
Ta-0	42	1
Ta-0	42	1
Ta-0	42	1
Ta-0	42	0
Ta-0	42	0
Ta-0	42	0
Ta-0	42	0
Ta-0	42	0
Durh-1	35	1
Durh-1	35	1
Durh-1	35	1
Durh-1	42	1
Durh-1	42	1
Durh-1	42	1
Durh-1	42	1
Durh-1	42	0
Durh-1	42	0
Durh-1	42	0
Durh-1	42	0
Durh-1	42	0
Durh-1	42	0
Durh-1	42	0
Durh-1	42	0
Pu2-23	28	1
Pu2-23	28	1
Pu2-23	28	1
Pu2-23	28	1
Pu2-23	35	1
Pu2-23	35	1
Pu2-23	35	1
Pu2-23	42	1
Pu2-23	42	1
Pu2-23	42	0
Pu2-23	42	0
Pu2-23	42	0

### Sheet: Table S7
Ecotype	DPI	Ct	CtAb
Est-1	4 DPI	-4.26	4.26
Est-1	4 DPI	-3.49	3.49
Est-1	4 DPI	-4.48	4.48
DraII-6	4 DPI	7.23	7.23
DraII-6	4 DPI	7.38	7.38
DraII-6	4 DPI	6.76	6.76
RLD-1	4 DPI	-11.86	11.86
RLD-1	4 DPI	-11.01	11.01
RLD-1	4 DPI	-10.52	10.52
Est-1	7 DPI	-3.49	3.49
Est-1	7 DPI	-3.78	3.78
Est-1	7 DPI	-2.93	2.93
DraII-6	7 DPI	-3.63	3.63
DraII-6	7 DPI	-3.56	3.56
DraII-6	7 DPI	-3.44	3.44
RLD-1	7 DPI	-12.04	12.04
RLD-1	7 DPI	-11.57	11.57
RLD-1	7 DPI	-10.03	10.03

### Sheet: Table S8
Ecotype	Value (%)	Level
Col-0	0	0
Col-0	0	1
Col-0	0	2
Col-0	0	3
Col-0	0	4
Col-0	21.4286	5
Col-0	21.4286	6
Col-0	28.5714	7
Col-0	28.5714	8
F1	0	0
F1	0	1
F1	0	2
F1	5	3
F1	0	4
F1	5	5
F1	5	6
F1	45	7
F1	40	8
F2-S	40.9836	0
F2-S	59.0164	1
F2-S	0	2
F2-S	0	3
F2-S	0	4
F2-S	0	5
F2-S	0	6
F2-S	0	7
F2-S	0	8
F2-R	0	0
F2-R	0	1
F2-R	0	2
F2-R	0	3
F2-R	0	4
F2-R	14.4509	5
F2-R	45.6647	6
F2-R	31.7919	7
F2-R	8.09249	8
